# The Building Blocks of Early Land Plants: Glycosyltransferases and Cell Wall Architecture in the model liverwort *Marchantia polymorpha*

**DOI:** 10.1101/2025.04.30.651426

**Authors:** H.S. Kang, X. Tong, A. Mariette, M. Leong, C. Beahan, E. Flores-Sandoval, G. B. Pedersen, C. Rautengarten, J.L. Bowman, B. Ebert, A. Bacic, M. Doblin, S. Persson, E.R. Lampugnani

## Abstract

The liverwort *Marchantia polymorpha* has emerged as an important plant model for developmental studies and may become central to elucidate the complex process of cell wall polysaccharide biosynthesis. This study comprehensively analyses the composition and structure of cell wall glycans across eight different *M. polymorpha* tissue types. We show that while the cell walls largely mirror known land plant cell wall composition, they also exhibit some unique characteristics. For example, α-(1,5)-arabinan was prominently present in the sporophyte tissue, which may indicate a specialised role in this life stage. Furthermore, *M. polymorpha* cell walls displayed a remarkably low overall pectin content, yet the abundance of pectic arabinan in sporophytes hint at its putative role in the evolution and complexity of spermatophyte cell walls. Through comparative analyses of glycosyltransferase (GT) families across plant species, we found that *M. polymorpha* has a diversified GT repertoire compared for example, to the model plant *Arabidopsis thaliana*, indicating uniqueness in its cell wall biosynthesis pathways. To support research underpinning cell wall biosynthesis, we developed a Gateway compatible compendium of 93 *M. polymorpha* GTs, providing a valuable resource for genetic and functional studies. Our study thus works as a foundation to drive new insights into cell wall evolution, structure and function across the plant kingdom.
