## Supplementary material for "The Building Blocks of Early Land Plants: Glycosyltransferases and Cell Wall Architecture in the model liverwort *Marchantia polymorpha*": Table S1

### Sheet: Sheet1
Table S1. Primers used to clone the coding sequence (CDS) into the Gateway compatible entry vectors
GT Family	Gene ID	Forward	Reverse
2	Mp1g04270	caccATGCAGTTGCAAGGGTCGC	GTCTTGGACCGCCTTTCTGTG
2	Mp1g22770	GGGGACAAGTTTGTACAAAAAAGCAGGCTTCACCATGGCTCGTCTGGGGTCTG	GGGGACCACTTTGTACAAGAAAGCTGGGTCATGAGGTACAATAGTACCGATATATCCA
2	Mp2g05640	caccATGACGACGCCTCCAGGG	AGGGAACTGGAACGAGTTGTTG
2	Mp5g10570	caccATGGAGAAGGACAGCAGTCCTC	GGTTGTGAAAAACAACAAAAAGAGTC
8	Mp1g02740	GGGGACAAGTTTGTACAAAAAAGCAGGCTTCACCATGGCCGGTCGACAGGCC	GGGGACCACTTTGTACAAGAAAGCTGGGTCATGTCCGAAGTTACACATTTGCAC
8	Mp1g08450	GGGGACAAGTTTGTACAAAAAAGCAGGCTTCACCATGAGTCGAAGGTTGAGCGATG	GGGGACCACTTTGTACAAGAAAGCTGGGTCATGAATGTTGCACTGTTGCACG
8	Mp1g23600	GGGGACAAGTTTGTACAAAAAAGCAGGCTTCACCATGAGGCGCAGGCCTGGG	GGGGACCACTTTGTACAAGAAAGCTGGGTCCTGAAAGTTACACTCCTGTAGAATTGG
8	Mp1g29030	GGGGACAAGTTTGTACAAAAAAGCAGGCTTCACCATGCCATCAAGAAGAGCCACA	GGGGACCACTTTGTACAAGAAAGCTGGGTCTTCGTTGATATTGCACTGCTGC
8	Mp2g19350	caccATGATTGCGTGCAGTAGAGGC	TGAGAAAGCAATCGACGAGAAAAAA
8	Mp3g04920	GGGGACAAGTTTGTACAAAAAAGCAGGCTTCACCATGCAGGTCCATATATCTCCGAG	GGGGACCACTTTGTACAAGAAAGCTGGGTCATGTTGTAGGATGTTACAATGCCTAAT
8	Mp4g08210	caccATGAAATCTATTACTGGTGCTGGAG	AGATGGTAGATGCTGCTGGCG
8	Mp7g11820	caccATGGTGAGCAGATCGGCCG	CCTCACTTCGTCTGAGACACGA
14	Mp2g18000	CACCATGAAGAAATTATTTCAGATTCCAAT	TAAAGCACATTGGTTCTTGCG
29	Mp1g03590	caccATGCCAGCTAATATGGGGTTTG	GTAATAAATGGTCACAGGAGGAATG
29	Mp1g19260	GGGGACAAGTTTGTACAAAAAAGCAGGCTTCACCATGGCTGTGCCGAAAGTGA	GGGGACCACTTTGTACAAGAAAGCTGGGTCCAAGAAAACATCAACCGACGG
31	Mp1g04220	CACCATGGCGCATGGCAAGCAC	CTGAACGACCCTTTCTCCTTG
31	Mp3g01500	caccATGTTCCGGTCATCCGGAA	AGAACATTTGGCTTTTACATCACTC
31	Mp3g19230	caccATGCGTGCCAGGGCTGGC	GAAAGATGCGCTCCATACAGC
31	Mp6g09960	CACCATGTCTGGCACAGGGAGAATAAG	CTTAGGAATAAGTTCACCTGGTTGG
31	Mp7g13990	caccATGAATACCGTAGGCATGAGATCG	TTCCTGAGTATGATGACCAACGC
31	Mp7g17500	caccATGCCATCATCCCCCACTTT	CTGATCAAACACAGTGGGACTTTT
31	Mp8g03480	caccATGAAGAGAAAATTAGAGTGGGGAGT	GTTGCAGCAGACTGGTCGTTG
34	Mp2g00460	GGGGACAAGTTTGTACAAAAAAGCAGGCTTCACCATGAGGGAAAGTATGAGAGAAGTTTTG	GGGGACCACTTTGTACAAGAAAGCTGGGTCGAGAACGTCCAATGGTCGGTC
34	Mp2g07920	GGGGACAAGTTTGTACAAAAAAGCAGGCTTCACCATGATCGAACCGGAGATCACTG	GGGGACCACTTTGTACAAGAAAGCTGGGTCATAAGTCGTCGACGTCGTCGG
34	Mp2g18730	GGGGACAAGTTTGTACAAAAAAGCAGGCTTCACCATGAAACGGACCACCTCCAC	GGGGACCACTTTGTACAAGAAAGCTGGGTCCTGCTTCTTCTCCTCGGTGG
34	Mp3g03490	GGGGACAAGTTTGTACAAAAAAGCAGGCTTCACCATGAAGGAAACCGTCAGTTTCTG	GGGGACCACTTTGTACAAGAAAGCTGGGTCTAACCCGTAAGATTCTGACGCA
34	Mp3g03520	GGGGACAAGTTTGTACAAAAAAGCAGGCTTCACCATGAATTGCGTATTGAGAGATTCG	GGGGACCACTTTGTACAAGAAAGCTGGGTCATCCGTCAAGCGTATGCCC
34	Mp3g11650	GGGGACAAGTTTGTACAAAAAAGCAGGCTTCACCATGGCTGCGCTCTCGGGG	GGGGACCACTTTGTACAAGAAAGCTGGGTCGTGTCTGTGTGCAAATAAAGCCTT
34	Mp3g22310	GGGGACAAGTTTGTACAAAAAAGCAGGCTTCACCATGGAAGTGTTCGGAGTCAAAAA	GGGGACCACTTTGTACAAGAAAGCTGGGTCAGCTTCCTCGGCGGAAGA
34	Mp3g22350	GGGGACAAGTTTGTACAAAAAAGCAGGCTTCACCATGAAAGACAACGTAAAATTGAGGAC	GGGGACCACTTTGTACAAGAAAGCTGGGTCGTGGAATTTCTGCTTGAAGGACTC
34	Mp4g09580	GGGGACAAGTTTGTACAAAAAAGCAGGCTTCACCATGAATATCTGGAACTGGCCCA	GGGGACCACTTTGTACAAGAAAGCTGGGTCAACACCGTAGGAAACTGCGG
34	Mp5g04120	GGGGACAAGTTTGTACAAAAAAGCAGGCTTCACCATGGCCGGCTGGAGCCCG	GGGGACCACTTTGTACAAGAAAGCTGGGTCTGAGTACCCGCCTCGAAGG
34	Mp8g11830	GGGGACAAGTTTGTACAAAAAAGCAGGCTTCACCATGATGGAGTATCAATCCGATGAG	GGGGACCACTTTGTACAAGAAAGCTGGGTCTAACGTAATCAGATTGTTACGACCC
37	Mp1g01370	GGGGACAAGTTTGTACAAAAAAGCAGGCTTCACCATGGCAGCCTCTAAAGGCG	GGGGACCACTTTGTACAAGAAAGCTGGGTCGTCCACGCCCTCGAAGACG
37	Mp2g12440	caccATGGGGAAGGGGAGATGGC	GGTGACGAGCTGGAGGCCTT
37	Mp2g18250	GGGGACAAGTTTGTACAAAAAAGCAGGCTTCACCATGGAGGCTCGCAGGCAA	GGGGACCACTTTGTACAAGAAAGCTGGGTCTTTCGTCGGAATGAGAGGGG
37	Mp2g20270	GGGGACAAGTTTGTACAAAAAAGCAGGCTTCACCATGGTGCTAGGAACAGAGAAAACTG	GGGGACCACTTTGTACAAGAAAGCTGGGTCTCGGCCCTCAAGAGGCAC
37	Mp2g21110	GGGGACAAGTTTGTACAAAAAAGCAGGCTTCACCATGCCGATCTCGAAGCTTCA	GGGGACCACTTTGTACAAGAAAGCTGGGTCCATGTCGGATGTGGGAACGA
37	Mp2g22100	GGGGACAAGTTTGTACAAAAAAGCAGGCTTCACCATGGACAAGGTACAAGTGAGAAGTCT	GGGGACCACTTTGTACAAGAAAGCTGGGTCACTCTCGAAATCCGTAATCAATTG
37	Mp4g10040	caccATGGACATGCACGACTCTGGA	ATGTACTAGCTGCACTCCGGAGG
37	Mp6g02870	GGGGACAAGTTTGTACAAAAAAGCAGGCTTCACCATGGCCAAATCGCCCAAG	GGGGACCACTTTGTACAAGAAAGCTGGGTCGGAAGAGAAATCGTGATCGCTC
37	Mp6g03040	caccATGTACTTGAGTGACAGAGACTGCG	AAGCCAGTTTTTTTCTGCCATC
37	Mp6g10590	GGGGACAAGTTTGTACAAAAAAGCAGGCTTCACCATGCTTACGGCTGCCCCTAC	GGGGACCACTTTGTACAAGAAAGCTGGGTCGAAATCAGTAACGAGATGAATTCCG
37	Mp7g06430	caccATGGTGGTCTTCGCACCCA	GCTCGTGATGAGGTGCACG
37	Mp7g07390	GGGGACAAGTTTGTACAAAAAAGCAGGCTTCACCATGCATGTCGGAAATTCTCAATT	GGGGACCACTTTGTACAAGAAAGCTGGGTCCGAAAGCGGCGCTGTGAT
37	Mp7g07400	GGGGACAAGTTTGTACAAAAAAGCAGGCTTCACCATGCACATCGTTAGTCCTCAAGTG	GGGGACCACTTTGTACAAGAAAGCTGGGTCTGAAGGCAGCACGCTGGAA
37	Mp7g11200	caccATGGAGAAGGCCTGGTGGAG	GAGACTGTCATGACTGGTGATTATCTG
37	Mp7g18170	GGGGACAAGTTTGTACAAAAAAGCAGGCTTCACCATGTTGACGAATAGTCGCAATGG	GGGGACCACTTTGTACAAGAAAGCTGGGTCCCCGAGAAGATCGACGGTG
37	Mp8g06690	GGGGACAAGTTTGTACAAAAAAGCAGGCTTCACCATGGCAAAACTTTCAGCACCT	GGGGACCACTTTGTACAAGAAAGCTGGGTCGTCTATAGAAAAGTCCTGATCCTTGG
43	Mp1g02600	caccATGGCGAGAGCGCTGCGG	GTGACGAAGAGGTAAATTGGAGTC
43	Mp3g14180	GGGGACAAGTTTGTACAAAAAAGCAGGCTTCACCATGAAGCCCGCGGGGCAG	GGGGACCACTTTGTACAAGAAAGCTGGGTCAGACTCTTGCTTCTTCGCATTTTTT
47	Mp1g12090	GGGGACAAGTTTGTACAAAAAAGCAGGCTTCACCATGCAAAACATGGCGTCGG	GGGGACCACTTTGTACAAGAAAGCTGGGTCGAGTTTGTTTGCCCAGTCATCTAA
47	Mp1g17340	GGGGACAAGTTTGTACAAAAAAGCAGGCTTCACCATGCCATCGGTCAGAAGTCG	AACGTGACGGTGGAGAAGGTGGTGGAGAAGAGGATCGAGGTGCCAGTGGAGAGGATTGTGAACGTGACGGTGGAGAAGGT
47	Mp1g17370	GGGGACAAGTTTGTACAAAAAAGCAGGCTTCACCATGGTGTCGAAGTCGGACGAC	GGGGACCACTTTGTACAAGAAAGCTGGGTCCAAATCCTCCCTTTCAGCGTAT
47	Mp1g26200	GGGGACAAGTTTGTACAAAAAAGCAGGCTTCACCATGGAGGAGCACCAGCCC	GGGGACCACTTTGTACAAGAAAGCTGGGTCCGACGCCTTGTCTCCAAACC
47	Mp3g05600	GGGGACAAGTTTGTACAAAAAAGCAGGCTTCACCATGGGTTCCTCGGACGACC	GGGGACCACTTTGTACAAGAAAGCTGGGTCGGATTTGAGTTCATAGTTGATCGATC
47	Mp3g11350	GGGGACAAGTTTGTACAAAAAAGCAGGCTTCACCATGATATACAACGATTTGTTAGGCAT	GGGGACCACTTTGTACAAGAAAGCTGGGTCTTCCAGAATTCGAATATTCAATCG
47	Mp3g13340	GGGGACAAGTTTGTACAAAAAAGCAGGCTTCACCATGAAACTGGAACATAGACGGGA	GGGGACCACTTTGTACAAGAAAGCTGGGTCGATTGCAGCAGTAGTAGCCCC
47	Mp3g13740	caccATGGCAGCCTCCTGGACG	CAACGTCGTCGGCGTTGG
47	Mp3g21260	GGGGACAAGTTTGTACAAAAAAGCAGGCTTCACCATGATGGCTTCGTGTTCTTGG	GGGGACCACTTTGTACAAGAAAGCTGGGTCCAGATGTATGTGGTTGAGGCGG
47	Mp4g19540	GGGGACAAGTTTGTACAAAAAAGCAGGCTTCACCATGCAGCGGCTGTCGAGTT	GGGGACCACTTTGTACAAGAAAGCTGGGTCTAAAGGGATTTTTTTACTACAGTAATCC
47	Mp5g02380	CAGGCTTCACCATGATGGTAATGTTGGCCAAGG	AAAGCTGGGTCCCACGTCCACCAATCTGCA
47	Mp5g17760	GGGGACAAGTTTGTACAAAAAAGCAGGCTTCACCATGGCGAGTCCACCGAGGA	GGGGACCACTTTGTACAAGAAAGCTGGGTCCGTCAACTCTGCTAGTGCCGG
47	Mp6g05660	caccATGTTGTCGATTCACGCGTACG	GATGAACCCTCGCTTGAGCTTC
47	Mp6g07770	GGGGACAAGTTTGTACAAAAAAGCAGGCTTCACCATGCAGTTCCCGGGATTCC	CATCGTGCAATTGCTCGACCGGGCACGGAGATCTCCTCGACGCCGACGGTGCCAGGCGACCGTGCGAGGGCGAGCAGACT
47	Mp7g03580	GGGGACAAGTTTGTACAAAAAAGCAGGCTTCACCATGGAGCAGGTGCAGCTCG	TCGAGGTGCCAGTGGAGAGGATCGTGAATGTGACGGTGGAGGTGGAGAAGCGAGTCGAGGTGCCTGTCGAGAGGATCGTG
47	Mp7g09200	GGGGACAAGTTTGTACAAAAAAGCAGGCTTCACCATGACTAGCAAGAAGCAATTAAGAGTG	CGTGACGGTGGAGGTTGAGAAGAGGGTCGAAGTGCCTGTGGAGAAGATCGTGAATGTGACGGTGGAGGTGGAGAAGAGGA
47	Mp8g00210	GGGGACAAGTTTGTACAAAAAAGCAGGCTTCACCATGCACGCAGCAGACACAGG	CGTGAATTTCGAGCACTTCCCCACGACTTTCCAACTACCCGAGTACCTCCGATCCGCGACGAGTAACACCAGCAGCAGCG
61	Mp2g16650	caccATGATTCGGAAGTTTAGAGAGTTGAG	AATCGAAGCTAAAACATCCGAGA
61	Mp3g00690	GGGGACAAGTTTGTACAAAAAAGCAGGCTTCACCATGGACAAGTGGGTGAAGAGAAC	GGGGACCACTTTGTACAAGAAAGCTGGGTCTGAAGATAACTTCTTCGCAGAAATATC
61	Mp4g14890	caccATGAAGACGGTCGAGAAAGGG	TTGCAGGTGAACATGAGGTACAC
61	Mp6g07460	caccATGTGTTGTGTGAATGAGAGACGAT	ACTCATCGACATCGAAGCTAAGC
77	Mp1g13560	caccATGAAGACCTTGAAGGTCGGAG	CCAAGGTTGATGATCGTCTGC
77	Mp3g04970	CACCATGAAAATGCACGAAAACTCCTACT	GCATTTGAGCAGGAGCAGCT
77	Mp3g12220	GGGGACAAGTTTGTACAAAAAAGCAGGCTTCACCATGGGGAGGAAAGATGGAGG	GGGGACCACTTTGTACAAGAAAGCTGGGTCCCATTGGGATCCATCGGGG
77	Mp7g11330	CACCATGCACTGGGTGACGAGAACG	CTCTGCTTGTACAGTCCCATTTGG
92	Mp3g21560	CACCATGGCCGGGTTTCAGAGC	GCTATCTTGACGTGGGGCTTGGAACA
92	Mp4g09490	CACCATGCTGCTGACTCTGACGCTC	TGAGCCGATCATGCTTGTCTC
92	Mp6g19180	CACCATGGGCAGAAATGGCAGAAT	AGCCTCACCCAAGAGGCG
92	Mp6g19260	CACCATGATGGTGAAAGCTGGCAGA	AACTTCTCCCAAGAGTGGTGCTA
92	Mp7g09030	caccATGGCGCGGAAGGATTGG	GGCCCCTGTTGGAATGAGTG
106	Mp1g00100	caccATGCAGCGCCAGTTGTTAGG	CTGCTGGAGATCCCTTGCC
106	Mp1g15230	caccATGCTCAAGGGGGGAATACC	CTTGAAGGAAAAATTCCGCG
106	Mp1g25510	CACCATGCGCCGGGGTATTGAA	GCGTGGATCTGGTCCACACATGCA
106	Mp2g05730	caccATGGCTCCTCAACGGGGC	TATACCCTTCAGTAGTTTGCGAGC
106	Mp3g16050	CACCATGCAGAACGGCAAGGAGTC	AAGATGTAACCTAACTCTCCTCATGTT
106	Mp7g11370	CACCATGGCACGCGCTGGTCGC	ATCTGACAGGGTTGGAATTTCCTC
