## Supplementary material for "The Building Blocks of Early Land Plants: Glycosyltransferases and Cell Wall Architecture in the model liverwort *Marchantia polymorpha*": Table S2

### Sheet: Sheet1
Table S2. Methylation analysis of the different Marchantia tissue types, showing mol% values. Values are an average of two replicates. n.d = not detected.
Derivative Linkage	Dormant Gemma	8d Gemmaling	Mature Thallus	Antheridio-phore Heads	Archegonio-phore Stem	Archegonio-phore Heads	Sporophyte	7d Sporelings
t-Rha (p)	n.d.	n.d.	n.d.	n.d.	n.d.	n.d.	n.d.	0.6
1,2-Rha (p)	n.d.	n.d.	n.d.	n.d.	n.d.	n.d.	0.3	n.d.
1,2,4-Rha (p)	1.7	0.6	0.7	0.8	0.6	0.7	1	2.1
t-Ara (f)	3.8	4.9	5	1.6	0.8	2	3.9	4.5
t-Ara (p)	2.1	1.7	1.2	1.9	2	1.6	2.4	1.4
1,2-Ara (f)	0.4	0.1	0.7	n.d.	0.5	n.d.	0.1	0.6
1,2,5-Ara (f)	n.d.	n.d.	1.6	0.4	0.4	0.3	1.3	n.d.
1,2-Ara (p)	n.d.	n.d.	1.1	0.7	0.3	0.5	0.3	n.d.
1,3-Ara (f)	0.8	1.2	1.4	1	0.5	0.7	0.7	0.4
1,5-Ara (f)	0.7	1.9	1.6	0.6	0.3	0.5	11.9	0.9
t-Fuc (p)	0.3	0.2	1.7	1.3	0.6	0.9	0.4	0.1
t-Xyl (p)	2.6	2.4	2.9	2.6	2.4	3.2	3.5	1.4
1,2-Xyl (p)	2	2.7	1.7	1.3	1.1	2.7	2.1	1.1
1,2,4-Xyl (p)	0.4	0.1	0.1	n.d.	0.1	0.3	0.5	0.2
1,3,4-Xyl (p)	n.d.	n.d.	0.2	n.d.	<0.1	1.2	0.9	n.d.
1,4-Xyl (p)	4.9	3.1	2.6	1.9	1.6	4	8.3	4.5
t-Man (p)	1.9	6	0.1	n.d.	0.2	n.d.	0.2	2.3
1,4-Man (p)	0.9	1.1	4.9	7.7	9	8	2	1.4
1,2,4-Man (p)	1	0.4	0.2	1.1	3.2	1.4	0.3	0.2
1,4,6-Man (p)	0.7	0.4	0.8	1.2	1.6	0.8	0.1	0.5
1,6-Man (p)	0.9	0.3	0.5	0.3	0.3	0.3	1.2	0.3
t-Glc (p)	1.8	2.6	1.5	1.4	1.2	1.5	1.1	0.2
1,2-Glc (p)	0.5	0.8	n.d.	n.d.	n.d.	n.d.	n.d.	1.8
1,2,4-Glc (p)	0.6	0.3	n.d.	n.d.	n.d.	n.d.	n.d.	0.7
1,3,4-Glc (p)	0.7	0.1	2.5	n.d.	0.6	n.d.	1.1	0.2
1,3-Glc (p)	0.4	0.2	n.d.	n.d.	n.d.	n.d.	n.d.	0.1
1,4,6-Glc (p)	3.7	4.7	4.9	5.5	5	5.5	6	3.7
1,4-Glc (p)	39.4	40.4	49.6	55.3	56.9	52.3	40.3	43.5
1,6-Glc (p)	2.1	0.5	n.d.	n.d.	n.d.	n.d.	n.d.	0.8
t-Gal (p)	6.5	8.2	4.3	6.6	5.7	5.7	4.5	8.4
1,3-Gal (p)	6.4	0.8	1.2	0.4	0.3	0.5	0.5	0.1
1,2,3,4-Gal (p)	0.2	0.2	n.d.	n.d.	n.d.	n.d.	n.d.	0.2
1,2,4-Gal (p)	n.d.	n.d.	1.1	0.5	0.7	0.4	0.5	n.d.
1,2,6-Gal (p)	n.d.	n.d.	0.7	0.4	0.8	0.3	n.d.	n.d.
1,2-Gal (p)	0.5	0.8	1.2	2.3	1.1	1.4	1.8	1.8
1,3,4,6-Gal (p)	0.8	0.8	n.d.	n.d.	n.d.	n.d.	n.d.	0.9
1,3,4-Gal (p)	0.3	0.5	n.d.	n.d.	n.d.	n.d.	n.d.	0.4
1,3,6-Gal (p)	1	0.6	1	0.2	0.3	0.5	0.3	1
1,4-Gal (p)	5.7	6.9	1.5	1.1	0.7	1	0.5	9.4
1,6-Gal (p)	1	0.6	0.3	0.3	0.1	0.3	0.3	0.9
t-Glc A (p)	1.4	0.8	n.d.	n.d.	0.1	n.d.	n.d.	0.6
1,4-Glc A (p)	n.d.	n.d.	n.d.	n.d.	n.d.	n.d.	n.d.	n.d.
t-Gal A (p)	0.7	0.8	n.d.	n.d.	n.d.	0.3	n.d.	0.8
1,4-Gal A (p)	2.1	2.8	1	1.6	1	1	1.9	3.4
terminal	21.1	27.6	16.8	15.4	12.8	15	16	20.6
branch point	11.9	9.9	13.8	10.1	13.3	11.4	12	11.1
ratio	1.8	2.8	1.2	1.5	1	1.3	1.3	1.8
undermethylation	0.7	0.1	1.1	1	0.8	4.6	0.7	0.2
Heatmap scale (mol%)	60	50	40	30	20	10	1	0.1
